# Emergent properties in microbiome networks reveal the anthropogenic disturbance of farming practices in vineyard soil fungal communities

**DOI:** 10.1101/2020.03.12.983650

**Authors:** Rüdiger Ortiz-Álvarez, Hector Ortega-Arranz, Vicente J. Ontiveros, Charles Ravarani, Alberto Acedo, Ignacio Belda

## Abstract

Agro-ecosystems are human-managed natural systems, and therefore are subject to generalized ecological rules. A deeper understanding of the factors impacting on the biotic component of ecosystem stability is needed for promoting the sustainability and productivity of global agriculture. Here we propose a method to determine ecological emergent properties through the inference of network properties in local microbial communities, and to use them as biomarkers of the anthropogenic impact of different farming practices on vineyard soil ecosystem functioning. In a dataset of 350 vineyard soil samples from USA and Spain we observed that fungal communities ranged from random to small-world network arrangements with differential levels of niche specialization. Some of the network properties studied were strongly correlated, defining patterns of ecological emergent properties that are influenced by the intensification level of the crop management. Low-intervention practices (from organic to biodynamic approaches) promoted densely clustered networks, describing an equilibrium state based on mixed (generalist-collaborative) communities. Contrary, in conventionally managed vineyards, we observed highly modular (niche-specialized) low clustered communities, supported by a higher degree of selection (more co-exclusion proportion). We also found that, although geographic factors can explain the different fungal community arrangements in both countries, the relationship between network properties in local fungal communities better capture the impact of farming practices regardless of the location. Thus, we hypothesize that local network properties can be globally used to evaluate the effect of ecosystem disturbances in crops, but also in when evaluating the effect of clinical interventions or to compare microbiomes of healthy vs. disturbed conditions.
