## Supplemental Table S4 for "Emergent properties in microbiome networks reveal the anthropogenic disturbance of farming practices in vineyard soil fungal communities"

### Sheet: new_names
sample	country	management_type
Es1	spain	N/A
Es2	spain	N/A
Es3	spain	N/A
Es4	spain	N/A
Es5	spain	N/A
Es6	spain	N/A
Es7	spain	Conventional
Es8	spain	Organic
Es9	spain	Organic
Es10	spain	Organic
Es11	spain	Organic
Es12	spain	Organic
Es13	spain	Organic
Es14	spain	Conventional
Es15	spain	Conventional
Es16	spain	Conventional
Es17	spain	Conventional
Es18	spain	Conventional
Es19	spain	Organic
Es20	spain	Conventional
Es21	spain	Organic
Es22	spain	Organic
Es23	spain	Conventional
Es24	spain	Organic
Es25	spain	Organic
Es26	spain	Conventional
Es27	spain	Organic
Es28	spain	Organic
Es29	spain	Conventional
Es30	spain	Organic
Es31	spain	Conventional
Es32	spain	Organic
Es33	spain	Organic
Es34	spain	Conventional
Es35	spain	Organic
Es36	spain	Conventional
Es37	spain	Organic
Es38	spain	Organic
Es39	spain	Organic
Es40	spain	Conventional
Es41	spain	Organic
Es42	spain	Organic
Es43	spain	Organic
Es44	spain	Organic
Es45	spain	Organic
Es46	spain	Organic
Es47	spain	Organic
Es48	spain	Conventional
Es49	spain	Conventional
Es50	spain	Conventional
Es51	spain	Organic
Es52	spain	Organic
Es53	spain	Organic
Es54	spain	Organic
Es55	spain	Organic
Es56	spain	Conventional
Es57	spain	Conventional
Es58	spain	Conventional
Es59	spain	Conventional
Es60	spain	Organic
Es61	spain	Organic
Es62	spain	Organic
Es63	spain	Organic
Es64	spain	Organic
Es65	spain	Conventional
Es66	spain	Conventional
Es67	spain	Biodynamic
Es68	spain	Conventional
Es69	spain	Biodynamic
Es70	spain	Conventional
Es71	spain	Conventional
Es72	spain	Organic
Es73	spain	Organic
Es74	spain	Conventional
Es75	spain	Organic
Es76	spain	Organic
Es77	spain	Organic
Es78	spain	Organic
Es79	spain	Conventional
Es80	spain	Conventional
Es81	spain	Organic
Es82	spain	Organic
Es83	spain	Organic
Es84	spain	Organic
Es85	spain	Organic
Es86	spain	Conventional
Es87	spain	Conventional
Es88	spain	Conventional
Es89	spain	Conventional
Es90	spain	Conventional
Es91	spain	Organic
Es92	spain	Organic
Es93	spain	Organic
Es94	spain	Organic
Es95	spain	Organic
Es96	spain	Organic
Es97	spain	Conventional
Es98	spain	Conventional
Es99	spain	Organic
Es100	spain	Organic
Es101	spain	Organic
Es102	spain	Organic
Es103	spain	Organic
Es104	spain	Organic
Es105	spain	Organic
Es106	spain	Organic
Es107	spain	Organic
Es108	spain	Organic
Es109	spain	Organic
Es110	spain	Biodynamic
Es111	spain	Biodynamic
Es112	spain	Conventional
Es113	spain	Biodynamic
Es114	spain	Organic
Es115	spain	Organic
Es116	spain	Organic
Es117	spain	Organic
Es118	spain	Organic
Es119	spain	Organic
Es120	spain	Organic
Es121	spain	Conventional
Es122	spain	Conventional
Es123	spain	Conventional
Es124	spain	Conventional
Es125	spain	Conventional
Es126	spain	Conventional
Es127	spain	Conventional
Es128	spain	Conventional
Es129	spain	Conventional
Es130	spain	Conventional
Es131	spain	Conventional
Es132	spain	Conventional
Es133	spain	Conventional
Es134	spain	Conventional
Es135	spain	Conventional
Es136	spain	Biodynamic
Es137	spain	Biodynamic
Es138	spain	Biodynamic
Es139	spain	Biodynamic
Es140	spain	Biodynamic
Es141	spain	Biodynamic
Es142	spain	Biodynamic
Es143	spain	Biodynamic
Es144	spain	Biodynamic
Es145	spain	Biodynamic
Es146	spain	Conventional
Es147	spain	Conventional
Es148	spain	Conventional
Es149	spain	Conventional
Es150	spain	Conventional
Es151	spain	Conventional
Es152	spain	Conventional
Es153	spain	Organic
Es154	spain	Organic
Es155	spain	Organic
Es156	spain	Conventional
Es157	spain	Conventional
Es158	spain	Organic
Es159	spain	Conventional
Es160	spain	Conventional
Es161	spain	Organic
Es162	spain	Organic
Es163	spain	Conventional
Es164	spain	Conventional
Es165	spain	Organic
Es166	spain	Conventional
Es167	spain	Conventional
Es168	spain	Conventional
Es169	spain	Conventional
Es170	spain	Conventional
Es171	spain	Conventional
Es172	spain	Conventional
Es173	spain	Conventional
Es174	spain	Conventional
Es175	spain	Conventional
Us1	usa	Organic
Us2	usa	Organic
Us3	usa	Organic
Us4	usa	Organic
Us5	usa	Organic
Us6	usa	Organic
Us7	usa	Organic
Us8	usa	Organic
Us9	usa	Organic
Us10	usa	Organic
Us11	usa	Organic
Us12	usa	Organic
Us13	usa	Organic
Us14	usa	Organic
Us15	usa	Conventional
Us16	usa	Conventional
Us17	usa	Conventional
Us18	usa	Conventional
Us19	usa	Conventional
Us20	usa	Conventional
Us21	usa	Conventional
Us22	usa	Organic
Us23	usa	Organic
Us24	usa	Organic
Us25	usa	Organic
Us26	usa	Organic
Us27	usa	Organic
Us28	usa	Organic
Us29	usa	Organic
Us30	usa	Organic
Us31	usa	Organic
Us32	usa	Organic
Us33	usa	Conventional
Us34	usa	Conventional
Us35	usa	Organic
Us36	usa	Organic
Us37	usa	Organic
Us38	usa	Organic
Us39	usa	Organic
Us40	usa	N/A
Us41	usa	N/A
Us42	usa	N/A
Us43	usa	N/A
Us44	usa	N/A
Us45	usa	N/A
Us46	usa	N/A
Us47	usa	N/A
Us48	usa	N/A
Us49	usa	Conventional
Us50	usa	Conventional
Us51	usa	Conventional
Us52	usa	Conventional
Us53	usa	Conventional
Us54	usa	Conventional
Us55	usa	Conventional
Us56	usa	Conventional
Us57	usa	Conventional
Us58	usa	Conventional
Us59	usa	Conventional
Us60	usa	Conventional
Us61	usa	Conventional
Us62	usa	Conventional
Us63	usa	Conventional
Us64	usa	Conventional
Us65	usa	Conventional
Us66	usa	Conventional
Us67	usa	N/A
Us68	usa	Conventional
Us69	usa	N/A
Us70	usa	Conventional
Us71	usa	Conventional
Us72	usa	Conventional
Us73	usa	Conventional
Us74	usa	Conventional
Us75	usa	Conventional
Us76	usa	Conventional
Us77	usa	Conventional
Us78	usa	Conventional
Us79	usa	Organic
Us80	usa	Conventional
Us81	usa	Conventional
Us82	usa	Conventional
Us83	usa	Conventional
Us84	usa	Conventional
Us85	usa	Conventional
Us86	usa	Conventional
Us87	usa	Conventional
Us88	usa	Conventional
Us89	usa	Conventional
Us90	usa	Conventional
Us91	usa	Conventional
Us92	usa	Conventional
Us93	usa	Conventional
Us94	usa	Conventional
Us95	usa	Conventional
Us96	usa	Conventional
Us97	usa	Conventional
Us98	usa	Conventional
Us99	usa	Conventional
Us100	usa	Conventional
Us101	usa	Conventional
Us102	usa	Conventional
Us103	usa	N/A
Us104	usa	N/A
Us105	usa	N/A
Us106	usa	N/A
Us107	usa	N/A
Us108	usa	N/A
Us109	usa	N/A
Us110	usa	N/A
Us111	usa	N/A
Us112	usa	N/A
Us113	usa	N/A
Us114	usa	N/A
Us115	usa	N/A
Us116	usa	N/A
Us117	usa	N/A
Us118	usa	N/A
Us119	usa	N/A
Us120	usa	N/A
Us121	usa	N/A
Us122	usa	N/A
Us123	usa	N/A
Us124	usa	N/A
Us125	usa	N/A
Us126	usa	N/A
Us127	usa	N/A
Us128	usa	N/A
Us129	usa	N/A
Us130	usa	Conventional
Us131	usa	N/A
Us132	usa	Organic
Us133	usa	Organic
Us134	usa	Organic
Us135	usa	Biodynamic
Us136	usa	Biodynamic
Us137	usa	Biodynamic
Us138	usa	Biodynamic
Us139	usa	Biodynamic
Us140	usa	Biodynamic
Us141	usa	Biodynamic
Us142	usa	Biodynamic
Us143	usa	Biodynamic
Us144	usa	Biodynamic
Us145	usa	Biodynamic
Us146	usa	Biodynamic
Us147	usa	N/A
Us148	usa	Biodynamic
Us149	usa	Biodynamic
Us150	usa	Biodynamic
Us151	usa	Biodynamic
Us152	usa	Biodynamic
Us153	usa	Biodynamic
Us154	usa	N/A
Us155	usa	Conventional
Us156	usa	N/A
Us157	usa	N/A
Us158	usa	Biodynamic
Us159	usa	Biodynamic
Us160	usa	Organic
Us161	usa	Organic
Us162	usa	N/A
Us163	usa	N/A
Us164	usa	N/A
Us165	usa	N/A
Us166	usa	N/A
Us167	usa	Conventional
Us168	usa	Conventional
Us169	usa	Conventional
Us170	usa	Organic
Us171	usa	Conventional
Us172	usa	Organic
Us173	usa	N/A
Us174	usa	N/A
Us175	usa	Organic
